# Viral route of infection determines the effect of *Drosophila melanogaster* gut bacteria on host resistance and tolerance to disease

**DOI:** 10.1101/2021.02.18.431843

**Authors:** Miguel Landum, Marta Salvado Silva, Nelson Martins, Luís Teixeira

## Abstract

The microbial community interacting with a host can modulate the outcome of pathogenic infections. For instance, *Wolbachia*, one of the most prevalent invertebrate endosymbionts, strongly increases resistance of *Drosophila melanogaster* and other insect hosts, to many RNA viruses. *D. melanogaster* is also in continuous association with gut bacteria, whose role in antiviral immunity is poorly characterized. Here we asked how gut-colonizing bacteria impact viral titres and host survival, and how these interact with route of infection or *Wolbachia* presence. We compared germ-free flies and flies associated with two gut bacteria species recently isolated from wild flies (*Acetobacter thailandicus and Lactobacillus brevis*). We found that *Wolbachia*-conferred protection to both DCV or FHV is not affected by the presence or absence of these gut bacteria. Flies carrying *A. thailandicus* have lower DCV loads than germ-free flies, upon systemic infection, but reduced survival, indicating that these bacteria increase resistance to virus and decrease disease tolerance. Association with *L. brevis*, alone or in combination with *A. thailandicus*, did not lead to changes in survival to systemic infection. In contrast to the effect on systemic infection, we did not observe an impact of these bacteria on survival or viral loads after oral infection. Overall, the impact of gut-associated bacteria in resistance and tolerance to viruses was mild, when compared with *Wolbachia*. These results indicate that the effect of gut-associated bacteria to different viral infections, and different routes of infection, is complex and understanding it requires a detailed characterization of several parameters of infection.
