## Supplementary material for "Viral route of infection determines the effect of *Drosophila melanogaster* gut bacteria on host resistance and tolerance to disease": S2_Data

Infection	Virus	Wolbachia	Bacteria	Replicate	normalized_fold_change
Systemic	DCV	Wolb-	A.thailandicus	A	0.367037071
Systemic	DCV	Wolb-	A.thailandicus	A	2.965350808
Systemic	DCV	Wolb-	A.thailandicus	A	4.82E-04
Systemic	DCV	Wolb-	A.thailandicus	A	0.005275086
Systemic	DCV	Wolb-	A.thailandicus	A	0.296861289
Systemic	DCV	Wolb-	A.thailandicus	A	2.39E-05
Systemic	DCV	Wolb-	A.thailandicus	A	2.12E-04
Systemic	DCV	Wolb-	A.thailandicus	A	0.250414532
Systemic	DCV	Wolb-	A.thailandicus	A	0.760053899
Systemic	DCV	Wolb-	A.thailandicus	A	0.291248855
Systemic	DCV	Wolb-	A.thailandicus	A	0.066183816
Systemic	DCV	Wolb-	A.thailandicus	A	0.230826833
Systemic	DCV	Wolb-	A.thailandicus	A	0.086860849
Systemic	DCV	Wolb-	A.thailandicus	A	1.238500017
Systemic	DCV	Wolb-	A.thailandicus	A	0.014648841
Systemic	DCV	Wolb-	A.thailandicus	A	5.24E-04
Systemic	DCV	Wolb-	A.thailandicus	A	2.04E-04
Systemic	DCV	Wolb-	A.thailandicus	A	0.241285652
Systemic	DCV	Wolb-	A.thailandicus	A	0.350040772
Systemic	DCV	Wolb-	A.thailandicus	A	0.322113462
Systemic	DCV	Wolb-	GF	A	0.287748525
Systemic	DCV	Wolb-	GF	A	0.821960795
Systemic	DCV	Wolb-	GF	A	0.438483746
Systemic	DCV	Wolb-	GF	A	9.733783106
Systemic	DCV	Wolb-	GF	A	4.615809991
Systemic	DCV	Wolb-	GF	A	1.649141999
Systemic	DCV	Wolb-	GF	A	0.934377986
Systemic	DCV	Wolb-	GF	A	0.397784464
Systemic	DCV	Wolb-	GF	A	0.226867793
Systemic	DCV	Wolb-	GF	A	3.095455242
Systemic	DCV	Wolb-	GF	A	0.117174055
Systemic	DCV	Wolb-	GF	A	1
Systemic	DCV	Wolb-	GF	A	3.324910132
Systemic	DCV	Wolb-	GF	A	2.863673218
Systemic	DCV	Wolb-	GF	A	2.145928299
Systemic	DCV	Wolb-	GF	A	0.051274527
Systemic	DCV	Wolb-	GF	A	3.237525262
Systemic	DCV	Wolb-	GF	A	1.221189876
Systemic	DCV	Wolb-	GF	A	0.08301475
Systemic	DCV	Wolb+	GF	A	7.38E-04
Systemic	DCV	Wolb+	GF	A	1.24E-05
Systemic	DCV	Wolb+	GF	A	1.20E-04
Systemic	DCV	Wolb+	GF	A	0.001563179
Systemic	DCV	Wolb+	GF	A	3.34E-05
Systemic	DCV	Wolb+	GF	A	6.25E-04
Systemic	DCV	Wolb+	GF	A	3.25E-06
Systemic	DCV	Wolb+	GF	A	0.001132775
Systemic	DCV	Wolb+	GF	A	3.38E-05
Systemic	DCV	Wolb+	GF	A	3.15E-04
Systemic	DCV	Wolb+	GF	A	2.00E-04
Systemic	DCV	Wolb+	GF	A	3.99E-05
Systemic	DCV	Wolb+	GF	A	6.96E-06
Systemic	DCV	Wolb+	GF	A	0.003574545
Systemic	DCV	Wolb+	GF	A	0.003422056
Systemic	DCV	Wolb+	GF	A	6.26E-05
Systemic	DCV	Wolb+	GF	A	2.39E-05
Systemic	DCV	Wolb+	GF	A	1.28E-04
Systemic	DCV	Wolb+	GF	A	7.21E-04
Systemic	DCV	Wolb-	A.thailandicus	B	5.93E-05
Systemic	DCV	Wolb-	A.thailandicus	B	0.003384583
Systemic	DCV	Wolb-	A.thailandicus	B	0.007851661
Systemic	DCV	Wolb-	A.thailandicus	B	0.001028179
Systemic	DCV	Wolb-	A.thailandicus	B	0.845653091
Systemic	DCV	Wolb-	A.thailandicus	B	0.850628517
Systemic	DCV	Wolb-	A.thailandicus	B	0.668182162
Systemic	DCV	Wolb-	A.thailandicus	B	0.007387506
Systemic	DCV	Wolb-	A.thailandicus	B	2.868447387
Systemic	DCV	Wolb-	A.thailandicus	B	0.972140446
Systemic	DCV	Wolb-	A.thailandicus	B	0.040971766
Systemic	DCV	Wolb-	A.thailandicus	B	0.03642944
Systemic	DCV	Wolb-	A.thailandicus	B	0.053396264
Systemic	DCV	Wolb-	A.thailandicus	B	0.140117075
Systemic	DCV	Wolb-	A.thailandicus	B	0.696730758
Systemic	DCV	Wolb-	A.thailandicus	B	0.227356269
Systemic	DCV	Wolb-	A.thailandicus	B	0.147283138
Systemic	DCV	Wolb-	A.thailandicus	B	1.639039816
Systemic	DCV	Wolb-	A.thailandicus	B	0.31523947
Systemic	DCV	Wolb-	A.thailandicus	B	0.513452301
Systemic	DCV	Wolb-	GF	B	0.285218436
Systemic	DCV	Wolb-	GF	B	0.714829708
Systemic	DCV	Wolb-	GF	B	0.244616248
Systemic	DCV	Wolb-	GF	B	0.561702552
Systemic	DCV	Wolb-	GF	B	7.750532501
Systemic	DCV	Wolb-	GF	B	0.989590327
Systemic	DCV	Wolb-	GF	B	5.578016293
Systemic	DCV	Wolb-	GF	B	9.678744173
Systemic	DCV	Wolb-	GF	B	2.417031286
Systemic	DCV	Wolb-	GF	B	6.285326413
Systemic	DCV	Wolb-	GF	B	0.848898477
Systemic	DCV	Wolb-	GF	B	0.17049143
Systemic	DCV	Wolb-	GF	B	1.010409673
Systemic	DCV	Wolb-	GF	B	10.37469943
Systemic	DCV	Wolb-	GF	B	2.730959359
Systemic	DCV	Wolb-	GF	B	0.103872959
Systemic	DCV	Wolb-	GF	B	0.580112981
Systemic	DCV	Wolb-	GF	B	2.141893221
Systemic	DCV	Wolb+	A.thailandicus	B	0.005558656
Systemic	DCV	Wolb+	A.thailandicus	B	4.47E-06
Systemic	DCV	Wolb+	A.thailandicus	B	9.83E-04
Systemic	DCV	Wolb+	A.thailandicus	B	9.82E-05
Systemic	DCV	Wolb+	A.thailandicus	B	6.90E-06
Systemic	DCV	Wolb+	A.thailandicus	B	2.77E-04
Systemic	DCV	Wolb+	A.thailandicus	B	1.78E-05
Systemic	DCV	Wolb+	A.thailandicus	B	5.96E-04
Systemic	DCV	Wolb+	A.thailandicus	B	0.001507536
Systemic	DCV	Wolb+	A.thailandicus	B	3.85E-05
Systemic	DCV	Wolb+	A.thailandicus	B	3.34E-05
Systemic	DCV	Wolb+	A.thailandicus	B	0.002609734
Systemic	DCV	Wolb+	A.thailandicus	B	0.001073098
Systemic	DCV	Wolb+	A.thailandicus	B	0.003984951
Systemic	DCV	Wolb+	A.thailandicus	B	1.18E-04
Systemic	DCV	Wolb+	A.thailandicus	B	0.002610791
Systemic	DCV	Wolb+	A.thailandicus	B	3.38E-05
Systemic	DCV	Wolb+	GF	B	1.01E-04
Systemic	DCV	Wolb+	GF	B	0.017660642
Systemic	DCV	Wolb+	GF	B	9.90E-05
Systemic	DCV	Wolb+	GF	B	0.005134753
Systemic	DCV	Wolb+	GF	B	3.34E-05
Systemic	DCV	Wolb+	GF	B	0.071775295
Systemic	DCV	Wolb+	GF	B	0.00662319
Systemic	DCV	Wolb+	GF	B	0.002837318
Systemic	DCV	Wolb+	GF	B	6.08E-04
Systemic	DCV	Wolb+	GF	B	1.22E-04
Systemic	DCV	Wolb+	GF	B	2.30E-04
Systemic	DCV	Wolb+	GF	B	4.63E-04
Systemic	DCV	Wolb+	GF	B	1.23E-04
Systemic	DCV	Wolb+	GF	B	8.26E-04
Systemic	DCV	Wolb+	GF	B	9.02E-05
Systemic	DCV	Wolb+	GF	B	0.002189978
Systemic	DCV	Wolb+	GF	B	0.007607395
Systemic	DCV	Wolb-	A.thailandicus	C	0.366807541
Systemic	DCV	Wolb-	A.thailandicus	C	0.152359454
Systemic	DCV	Wolb-	A.thailandicus	C	0.001133921
Systemic	DCV	Wolb-	A.thailandicus	C	0.248820286
Systemic	DCV	Wolb-	A.thailandicus	C	0.097827969
Systemic	DCV	Wolb-	A.thailandicus	C	0.439440343
Systemic	DCV	Wolb-	A.thailandicus	C	0.010249112
Systemic	DCV	Wolb-	A.thailandicus	C	0.198408374
Systemic	DCV	Wolb-	A.thailandicus	C	0.421290428
Systemic	DCV	Wolb-	A.thailandicus	C	0.130343843
Systemic	DCV	Wolb-	A.thailandicus	C	0.074238554
Systemic	DCV	Wolb-	A.thailandicus	C	1.063521148
Systemic	DCV	Wolb-	A.thailandicus	C	0.131563596
Systemic	DCV	Wolb-	A.thailandicus	C	1.250225014
Systemic	DCV	Wolb-	A.thailandicus	C	0.972309172
Systemic	DCV	Wolb-	A.thailandicus	C	1.435976919
Systemic	DCV	Wolb-	A.thailandicus	C	0.00585648
Systemic	DCV	Wolb-	A.thailandicus	C	0.707974545
Systemic	DCV	Wolb-	A.thailandicus	C	0.898966779
Systemic	DCV	Wolb-	A.thailandicus	C	0.09311476
Systemic	DCV	Wolb-	GF	C	1.105940176
Systemic	DCV	Wolb-	GF	C	1.816985386
Systemic	DCV	Wolb-	GF	C	0.525583313
Systemic	DCV	Wolb-	GF	C	0.415983469
Systemic	DCV	Wolb-	GF	C	0.62111126
Systemic	DCV	Wolb-	GF	C	0.871248719
Systemic	DCV	Wolb-	GF	C	0.665303353
Systemic	DCV	Wolb-	GF	C	2.046254106
Systemic	DCV	Wolb-	GF	C	1.348685755
Systemic	DCV	Wolb-	GF	C	1
Systemic	DCV	Wolb-	GF	C	0.762397491
Systemic	DCV	Wolb-	GF	C	1.19286582
Systemic	DCV	Wolb-	GF	C	0.823199371
Systemic	DCV	Wolb-	GF	C	1.308578644
Systemic	DCV	Wolb-	GF	C	1.643493304
Systemic	DCV	Wolb-	GF	C	0.010197473
Systemic	DCV	Wolb-	GF	C	1.423496752
Systemic	DCV	Wolb-	GF	C	0.30871328
Systemic	DCV	Wolb-	GF	C	1.70813453
Systemic	DCV	Wolb+	A.thailandicus	C	6.03E-06
Systemic	DCV	Wolb+	A.thailandicus	C	1.50E-05
Systemic	DCV	Wolb+	A.thailandicus	C	0.00229714
Systemic	DCV	Wolb+	A.thailandicus	C	1.79E-05
Systemic	DCV	Wolb+	A.thailandicus	C	1.12E-04
Systemic	DCV	Wolb+	A.thailandicus	C	4.59E-06
Systemic	DCV	Wolb+	A.thailandicus	C	3.27E-05
Systemic	DCV	Wolb+	A.thailandicus	C	1.55E-04
Systemic	DCV	Wolb+	A.thailandicus	C	3.03E-05
Systemic	DCV	Wolb+	A.thailandicus	C	5.94E-05
Systemic	DCV	Wolb+	A.thailandicus	C	4.02E-06
Systemic	DCV	Wolb+	A.thailandicus	C	1.57E-04
Systemic	DCV	Wolb+	A.thailandicus	C	3.68E-05
Systemic	DCV	Wolb+	A.thailandicus	C	6.74E-05
Systemic	DCV	Wolb+	A.thailandicus	C	1.13E-05
Systemic	DCV	Wolb+	A.thailandicus	C	3.80E-04
Systemic	DCV	Wolb+	A.thailandicus	C	1.60E-04
Systemic	DCV	Wolb+	GF	C	3.23E-04
Systemic	DCV	Wolb+	GF	C	0.011241659
Systemic	DCV	Wolb+	GF	C	9.78E-05
Systemic	DCV	Wolb+	GF	C	5.84E-04
Systemic	DCV	Wolb+	GF	C	2.23E-04
Systemic	DCV	Wolb+	GF	C	0.00152107
Systemic	DCV	Wolb+	GF	C	8.09E-04
Systemic	DCV	Wolb+	GF	C	6.23E-04
Systemic	DCV	Wolb+	GF	C	0.001011279
Systemic	DCV	Wolb+	GF	C	9.37E-05
Systemic	DCV	Wolb+	GF	C	6.32E-05
Systemic	DCV	Wolb+	GF	C	1.40E-04
Systemic	DCV	Wolb+	GF	C	7.38E-05
Systemic	DCV	Wolb+	GF	C	1.05E-05
Systemic	DCV	Wolb+	GF	C	4.61E-05
Systemic	DCV	Wolb+	GF	C	0.097571284
Systemic	DCV	Wolb+	GF	C	1.27E-04
Systemic	DCV	Wolb+	GF	C	3.06E-05
Systemic	FHV	Wolb-	A.thailandicus	A	4.659180027
Systemic	FHV	Wolb-	A.thailandicus	A	1.20287327
Systemic	FHV	Wolb-	A.thailandicus	A	1.466586534
Systemic	FHV	Wolb-	A.thailandicus	A	0.649754083
Systemic	FHV	Wolb-	A.thailandicus	A	0.020903745
Systemic	FHV	Wolb-	A.thailandicus	A	0.589879581
Systemic	FHV	Wolb-	A.thailandicus	A	3.292826054
Systemic	FHV	Wolb-	A.thailandicus	A	0.541615122
Systemic	FHV	Wolb-	A.thailandicus	A	0.37551954
Systemic	FHV	Wolb-	A.thailandicus	A	0.403060611
Systemic	FHV	Wolb-	A.thailandicus	A	0.610182836
Systemic	FHV	Wolb-	A.thailandicus	A	1.375996848
Systemic	FHV	Wolb-	A.thailandicus	A	2.715942335
Systemic	FHV	Wolb-	A.thailandicus	A	0.222866581
Systemic	FHV	Wolb-	A.thailandicus	A	2.733440226
Systemic	FHV	Wolb-	A.thailandicus	A	0.993291991
Systemic	FHV	Wolb-	A.thailandicus	A	0.597297506
Systemic	FHV	Wolb-	A.thailandicus	A	0.657414087
Systemic	FHV	Wolb-	A.thailandicus	A	1.00094627
Systemic	FHV	Wolb-	A.thailandicus	A	5.856444261
Systemic	FHV	Wolb-	GF	A	19.17815369
Systemic	FHV	Wolb-	GF	A	1
Systemic	FHV	Wolb-	GF	A	1.272829102
Systemic	FHV	Wolb-	GF	A	1.786292981
Systemic	FHV	Wolb-	GF	A	0.258299855
Systemic	FHV	Wolb-	GF	A	0.727652592
Systemic	FHV	Wolb-	GF	A	1.063857841
Systemic	FHV	Wolb-	GF	A	2.961403888
Systemic	FHV	Wolb-	GF	A	1.82722075
Systemic	FHV	Wolb-	GF	A	0.351159663
Systemic	FHV	Wolb-	GF	A	1.983031548
Systemic	FHV	Wolb-	GF	A	1.833695997
Systemic	FHV	Wolb-	GF	A	0.422445996
Systemic	FHV	Wolb-	GF	A	0.198648121
Systemic	FHV	Wolb-	GF	A	0.715996406
Systemic	FHV	Wolb-	GF	A	0.238903828
Systemic	FHV	Wolb-	GF	A	0.757224873
Systemic	FHV	Wolb-	GF	A	15.67286097
Systemic	FHV	Wolb-	GF	A	0.562463995
Systemic	FHV	Wolb+	A.thailandicus	A	0.35699482
Systemic	FHV	Wolb+	A.thailandicus	A	0.397140642
Systemic	FHV	Wolb+	A.thailandicus	A	0.322840418
Systemic	FHV	Wolb+	A.thailandicus	A	0.012479685
Systemic	FHV	Wolb+	A.thailandicus	A	0.024992732
Systemic	FHV	Wolb+	A.thailandicus	A	0.019574095
Systemic	FHV	Wolb+	A.thailandicus	A	0.926561752
Systemic	FHV	Wolb+	A.thailandicus	A	0.029515506
Systemic	FHV	Wolb+	A.thailandicus	A	0.072040064
Systemic	FHV	Wolb+	A.thailandicus	A	0.31814278
Systemic	FHV	Wolb+	A.thailandicus	A	5.53E-04
Systemic	FHV	Wolb+	A.thailandicus	A	0.114847339
Systemic	FHV	Wolb+	A.thailandicus	A	0.029700798
Systemic	FHV	Wolb+	GF	A	0.01139744
Systemic	FHV	Wolb+	GF	A	0.094815867
Systemic	FHV	Wolb+	GF	A	9.45E-04
Systemic	FHV	Wolb+	GF	A	0.004704396
Systemic	FHV	Wolb+	GF	A	0.00104975
Systemic	FHV	Wolb+	GF	A	0.021911614
Systemic	FHV	Wolb+	GF	A	6.28E-05
Systemic	FHV	Wolb+	GF	A	4.17E-04
Systemic	FHV	Wolb+	GF	A	0.077771778
Systemic	FHV	Wolb+	GF	A	0.054066897
Systemic	FHV	Wolb+	GF	A	0.017206379
Systemic	FHV	Wolb+	GF	A	0.012080647
Systemic	FHV	Wolb+	GF	A	0.001276914
Systemic	FHV	Wolb+	GF	A	0.005739485
Systemic	FHV	Wolb-	A.thailandicus	B	0.638362411
Systemic	FHV	Wolb-	A.thailandicus	B	2.800885053
Systemic	FHV	Wolb-	A.thailandicus	B	6.404520852
Systemic	FHV	Wolb-	A.thailandicus	B	1.816274263
Systemic	FHV	Wolb-	A.thailandicus	B	5.612538521
Systemic	FHV	Wolb-	A.thailandicus	B	3.112958384
Systemic	FHV	Wolb-	A.thailandicus	B	6.391674567
Systemic	FHV	Wolb-	A.thailandicus	B	3.312204166
Systemic	FHV	Wolb-	A.thailandicus	B	0.228360568
Systemic	FHV	Wolb-	A.thailandicus	B	2.815874714
Systemic	FHV	Wolb-	A.thailandicus	B	0.295383535
Systemic	FHV	Wolb-	A.thailandicus	B	0.071981029
Systemic	FHV	Wolb-	A.thailandicus	B	3.485968485
Systemic	FHV	Wolb-	A.thailandicus	B	1.79890574
Systemic	FHV	Wolb-	A.thailandicus	B	1.156668625
Systemic	FHV	Wolb-	A.thailandicus	B	0.77645979
Systemic	FHV	Wolb-	A.thailandicus	B	0.592417029
Systemic	FHV	Wolb-	A.thailandicus	B	0.559039173
Systemic	FHV	Wolb-	A.thailandicus	B	6.311237677
Systemic	FHV	Wolb-	A.thailandicus	B	17.38238676
Systemic	FHV	Wolb-	GF	B	0.143155936
Systemic	FHV	Wolb-	GF	B	0.263111019
Systemic	FHV	Wolb-	GF	B	0.146552314
Systemic	FHV	Wolb-	GF	B	0.009283098
Systemic	FHV	Wolb-	GF	B	2.432269803
Systemic	FHV	Wolb-	GF	B	0.509721226
Systemic	FHV	Wolb-	GF	B	0.520532885
Systemic	FHV	Wolb-	GF	B	0.469027294
Systemic	FHV	Wolb-	GF	B	2.885672829
Systemic	FHV	Wolb-	GF	B	0.081303752
Systemic	FHV	Wolb-	GF	B	1
Systemic	FHV	Wolb-	GF	B	1.02794419
Systemic	FHV	Wolb-	GF	B	5.271953343
Systemic	FHV	Wolb-	GF	B	8.632794979
Systemic	FHV	Wolb-	GF	B	5.231422887
Systemic	FHV	Wolb-	GF	B	5.336387791
Systemic	FHV	Wolb-	GF	B	0.730469354
Systemic	FHV	Wolb-	GF	B	4.853379109
Systemic	FHV	Wolb-	GF	B	2.933707304
Systemic	FHV	Wolb+	A.thailandicus	B	0.255105248
Systemic	FHV	Wolb+	A.thailandicus	B	0.853361656
Systemic	FHV	Wolb+	A.thailandicus	B	0.19507405
Systemic	FHV	Wolb+	A.thailandicus	B	0.222817375
Systemic	FHV	Wolb+	A.thailandicus	B	0.242526315
Systemic	FHV	Wolb+	A.thailandicus	B	0.490190939
Systemic	FHV	Wolb+	A.thailandicus	B	0.082619733
Systemic	FHV	Wolb+	A.thailandicus	B	0.160079983
Systemic	FHV	Wolb+	A.thailandicus	B	0.118430152
Systemic	FHV	Wolb+	A.thailandicus	B	0.136765864
Systemic	FHV	Wolb+	A.thailandicus	B	0.092589221
Systemic	FHV	Wolb+	A.thailandicus	B	0.42286137
Systemic	FHV	Wolb+	A.thailandicus	B	0.201298591
Systemic	FHV	Wolb+	A.thailandicus	B	0.049747545
Systemic	FHV	Wolb+	A.thailandicus	B	0.313316474
Systemic	FHV	Wolb+	A.thailandicus	B	0.179839978
Systemic	FHV	Wolb+	A.thailandicus	B	0.303212082
Systemic	FHV	Wolb+	A.thailandicus	B	0.510162626
Systemic	FHV	Wolb+	GF	B	1.005629253
Systemic	FHV	Wolb+	GF	B	0.026645216
Systemic	FHV	Wolb+	GF	B	0.006078264
Systemic	FHV	Wolb+	GF	B	0.061001822
Systemic	FHV	Wolb+	GF	B	0.343641089
Systemic	FHV	Wolb+	GF	B	0.043431189
Systemic	FHV	Wolb+	GF	B	0.023028445
Systemic	FHV	Wolb+	GF	B	0.372986684
Systemic	FHV	Wolb+	GF	B	0.451648085
Systemic	FHV	Wolb+	GF	B	0.058074644
Systemic	FHV	Wolb+	GF	B	0.428556421
Systemic	FHV	Wolb+	GF	B	0.231042356
Systemic	FHV	Wolb+	GF	B	0.855029051
Systemic	FHV	Wolb+	GF	B	0.682662501
Systemic	FHV	Wolb+	GF	B	1.788240436
Systemic	FHV	Wolb+	GF	B	0.534651119
Systemic	FHV	Wolb+	GF	B	0.145098544
Systemic	FHV	Wolb+	GF	B	0.820175854
Systemic	FHV	Wolb+	GF	B	0.233873333
Oral	DCV	Wolb-	A.thailandicus	A	4.49E-04
Oral	DCV	Wolb-	A.thailandicus	A	21.25271037
Oral	DCV	Wolb-	A.thailandicus	A	31.54240318
Oral	DCV	Wolb-	A.thailandicus	A	0.002465158
Oral	DCV	Wolb-	A.thailandicus	A	0.002749157
Oral	DCV	Wolb-	A.thailandicus	A	0.007178767
Oral	DCV	Wolb-	A.thailandicus	A	0.001853676
Oral	DCV	Wolb-	A.thailandicus	A	1.427974732
Oral	DCV	Wolb-	A.thailandicus	A	0.00425625
Oral	DCV	Wolb-	A.thailandicus	A	13.16431717
Oral	DCV	Wolb-	A.thailandicus	A	0.002804514
Oral	DCV	Wolb-	A.thailandicus	A	13.97158768
Oral	DCV	Wolb-	A.thailandicus	A	0.004455549
Oral	DCV	Wolb-	A.thailandicus	A	0.001846623
Oral	DCV	Wolb-	A.thailandicus	A	0.001013305
Oral	DCV	Wolb-	A.thailandicus	A	71.39623907
Oral	DCV	Wolb-	A.thailandicus	A	0.349881516
Oral	DCV	Wolb-	A.thailandicus	A	2.577210084
Oral	DCV	Wolb-	A.thailandicus+L.brevis	A	0.048417999
Oral	DCV	Wolb-	A.thailandicus+L.brevis	A	0.01160156
Oral	DCV	Wolb-	A.thailandicus+L.brevis	A	28.59808505
Oral	DCV	Wolb-	A.thailandicus+L.brevis	A	26.9949219
Oral	DCV	Wolb-	A.thailandicus+L.brevis	A	1.728296738
Oral	DCV	Wolb-	A.thailandicus+L.brevis	A	0.001813315
Oral	DCV	Wolb-	A.thailandicus+L.brevis	A	0.006631967
Oral	DCV	Wolb-	A.thailandicus+L.brevis	A	22.89678992
Oral	DCV	Wolb-	A.thailandicus+L.brevis	A	0.003570383
Oral	DCV	Wolb-	A.thailandicus+L.brevis	A	0.016195975
Oral	DCV	Wolb-	A.thailandicus+L.brevis	A	0.037338119
Oral	DCV	Wolb-	A.thailandicus+L.brevis	A	48.52853781
Oral	DCV	Wolb-	A.thailandicus+L.brevis	A	10.36571384
Oral	DCV	Wolb-	A.thailandicus+L.brevis	A	0.084996049
Oral	DCV	Wolb-	A.thailandicus+L.brevis	A	44.99224032
Oral	DCV	Wolb-	A.thailandicus+L.brevis	A	25.76754682
Oral	DCV	Wolb-	A.thailandicus+L.brevis	A	26.1499834
Oral	DCV	Wolb-	A.thailandicus+L.brevis	A	0.013879077
Oral	DCV	Wolb-	A.thailandicus+L.brevis	A	29.3185661
Oral	DCV	Wolb-	A.thailandicus+L.brevis	A	9.730790995
Oral	DCV	Wolb-	GF	A	23.04545297
Oral	DCV	Wolb-	GF	A	0.027844968
Oral	DCV	Wolb-	GF	A	8.85027349
Oral	DCV	Wolb-	GF	A	0.095198492
Oral	DCV	Wolb-	GF	A	10.20033691
Oral	DCV	Wolb-	GF	A	6.823027001
Oral	DCV	Wolb-	GF	A	1.070559164
Oral	DCV	Wolb-	GF	A	24.62504628
Oral	DCV	Wolb-	GF	A	25.62530793
Oral	DCV	Wolb-	GF	A	20.39987208
Oral	DCV	Wolb-	GF	A	0.011886728
Oral	DCV	Wolb-	GF	A	0.006747738
Oral	DCV	Wolb-	GF	A	4.576862849
Oral	DCV	Wolb-	GF	A	0.001825499
Oral	DCV	Wolb-	GF	A	0.929440836
Oral	DCV	Wolb-	GF	A	0.00383308
Oral	DCV	Wolb-	GF	A	0.002948609
Oral	DCV	Wolb-	GF	A	24.95270917
Oral	DCV	Wolb-	GF	A	0.001535811
Oral	DCV	Wolb-	GF	A	0.008799622
Oral	DCV	Wolb-	L.brevis	A	0.003711317
Oral	DCV	Wolb-	L.brevis	A	0.00341582
Oral	DCV	Wolb-	L.brevis	A	11.33042089
Oral	DCV	Wolb-	L.brevis	A	8.280746729
Oral	DCV	Wolb-	L.brevis	A	0.009713091
Oral	DCV	Wolb-	L.brevis	A	23.84244076
Oral	DCV	Wolb-	L.brevis	A	51.89807763
Oral	DCV	Wolb-	L.brevis	A	0.007744838
Oral	DCV	Wolb-	L.brevis	A	40.49632637
Oral	DCV	Wolb-	L.brevis	A	19.98718665
Oral	DCV	Wolb-	L.brevis	A	3.606276488
Oral	DCV	Wolb-	L.brevis	A	1.016132555
Oral	DCV	Wolb-	L.brevis	A	0.009924842
Oral	DCV	Wolb-	L.brevis	A	31.06084913
Oral	DCV	Wolb-	L.brevis	A	27.71209383
Oral	DCV	Wolb-	L.brevis	A	62.56379455
Oral	DCV	Wolb-	L.brevis	A	25.03016568
Oral	DCV	Wolb-	L.brevis	A	36.94738618
Oral	DCV	Wolb-	L.brevis	A	9.630244801
Oral	DCV	Wolb-	L.brevis	A	0.007420647
Oral	DCV	Wolb-	A.thailandicus	B	753.8639977
Oral	DCV	Wolb-	A.thailandicus	B	1212.599461
Oral	DCV	Wolb-	A.thailandicus	B	0.209234827
Oral	DCV	Wolb-	A.thailandicus	B	289.5163528
Oral	DCV	Wolb-	A.thailandicus	B	0.39683818
Oral	DCV	Wolb-	A.thailandicus	B	786.1635774
Oral	DCV	Wolb-	A.thailandicus	B	0.486148723
Oral	DCV	Wolb-	A.thailandicus	B	99.46715641
Oral	DCV	Wolb-	A.thailandicus	B	631.226872
Oral	DCV	Wolb-	A.thailandicus	B	854.4891799
Oral	DCV	Wolb-	A.thailandicus	B	1117.52361
Oral	DCV	Wolb-	A.thailandicus	B	378.2791142
Oral	DCV	Wolb-	A.thailandicus	B	0.324614851
Oral	DCV	Wolb-	A.thailandicus	B	620.5466497
Oral	DCV	Wolb-	A.thailandicus	B	1508.509203
Oral	DCV	Wolb-	A.thailandicus	B	356.5014287
Oral	DCV	Wolb-	A.thailandicus	B	1421.815257
Oral	DCV	Wolb-	A.thailandicus	B	0.229554648
Oral	DCV	Wolb-	A.thailandicus	B	1.468576743
Oral	DCV	Wolb-	A.thailandicus	B	1146.870177
Oral	DCV	Wolb-	A.thailandicus+L.brevis	B	0.073807314
Oral	DCV	Wolb-	A.thailandicus+L.brevis	B	0.25101527
Oral	DCV	Wolb-	A.thailandicus+L.brevis	B	0.221724515
Oral	DCV	Wolb-	A.thailandicus+L.brevis	B	507.0464557
Oral	DCV	Wolb-	A.thailandicus+L.brevis	B	456.8085509
Oral	DCV	Wolb-	A.thailandicus+L.brevis	B	0.255375619
Oral	DCV	Wolb-	A.thailandicus+L.brevis	B	53.65672114
Oral	DCV	Wolb-	A.thailandicus+L.brevis	B	171.6946405
Oral	DCV	Wolb-	A.thailandicus+L.brevis	B	895.6259225
Oral	DCV	Wolb-	A.thailandicus+L.brevis	B	888.4947166
Oral	DCV	Wolb-	A.thailandicus+L.brevis	B	0.166797429
Oral	DCV	Wolb-	A.thailandicus+L.brevis	B	493.8627261
Oral	DCV	Wolb-	A.thailandicus+L.brevis	B	0.376764764
Oral	DCV	Wolb-	A.thailandicus+L.brevis	B	9.913853041
Oral	DCV	Wolb-	A.thailandicus+L.brevis	B	0.245393864
Oral	DCV	Wolb-	A.thailandicus+L.brevis	B	18.08516129
Oral	DCV	Wolb-	A.thailandicus+L.brevis	B	872.0448046
Oral	DCV	Wolb-	A.thailandicus+L.brevis	B	945.6137484
Oral	DCV	Wolb-	A.thailandicus+L.brevis	B	0.659296678
Oral	DCV	Wolb-	A.thailandicus+L.brevis	B	3.018890455
Oral	DCV	Wolb-	GF	B	1008.979045
Oral	DCV	Wolb-	GF	B	0.469981085
Oral	DCV	Wolb-	GF	B	0.334892278
Oral	DCV	Wolb-	GF	B	0.151737555
Oral	DCV	Wolb-	GF	B	1002.584482
Oral	DCV	Wolb-	GF	B	0.834699069
Oral	DCV	Wolb-	GF	B	0.447992356
Oral	DCV	Wolb-	GF	B	0.310269206
Oral	DCV	Wolb-	GF	B	1004.637633
Oral	DCV	Wolb-	GF	B	0.768475659
Oral	DCV	Wolb-	GF	B	1260.649067
Oral	DCV	Wolb-	GF	B	455.1755905
Oral	DCV	Wolb-	GF	B	922.867228
Oral	DCV	Wolb-	GF	B	790.618344
Oral	DCV	Wolb-	GF	B	0.834218745
Oral	DCV	Wolb-	GF	B	1.165300931
Oral	DCV	Wolb-	GF	B	1.196537661
Oral	DCV	Wolb-	GF	B	0.403007422
Oral	DCV	Wolb-	L.brevis	B	12.80655023
Oral	DCV	Wolb-	L.brevis	B	0.348340187
Oral	DCV	Wolb-	L.brevis	B	0.209970402
Oral	DCV	Wolb-	L.brevis	B	431.5806993
Oral	DCV	Wolb-	L.brevis	B	1390.632306
Oral	DCV	Wolb-	L.brevis	B	1017.67305
Oral	DCV	Wolb-	L.brevis	B	457.1892758
Oral	DCV	Wolb-	L.brevis	B	734.6645908
Oral	DCV	Wolb-	L.brevis	B	0.14364671
Oral	DCV	Wolb-	L.brevis	B	0.189568697
Oral	DCV	Wolb-	L.brevis	B	0.113945588
Oral	DCV	Wolb-	L.brevis	B	0.131368378
Oral	DCV	Wolb-	L.brevis	B	823.7295526
Oral	DCV	Wolb-	L.brevis	B	0.169012799
Oral	DCV	Wolb-	L.brevis	B	1265.203831
Oral	DCV	Wolb-	L.brevis	B	0.977563333
Oral	DCV	Wolb-	L.brevis	B	0.201475829
Oral	DCV	Wolb-	L.brevis	B	334.4633046
Oral	DCV	Wolb-	L.brevis	B	950.204965
